# Infectome analysis of bat kidneys from Yunnan province, China, reveals close relatives of Hendra-Nipah viruses and prevalent bacterial and eukaryotic pathogens

**DOI:** 10.1101/2025.01.10.632301

**Authors:** Guopeng Kuang, Tian Yang, Weihong Yang, Jing Wang, Hong Pan, Yuanfei Pan, Qin-yu Gou, Wei-chen Wu, Juan Wang, Lifeng Yang, Xi Han, Yao-qing Chen, John-Sebastian Eden, Edward C. Holmes, Mang Shi, Yun Feng

## Abstract

Bats are natural reservoirs for a wide range of microorganisms, including many notable zoonotic pathogens. However, the infectome of bat kidneys remains poorly understood. To address this gap, we performed meta-transcriptomic sequencing on kidney tissues from 142 bats, spanning ten species sampled at five locations in Yunnan province, China. This analysis identified 22 viral species, including 20 novel viruses, two of which represented newly discovered henipaviruses closely related to the highly pathogenic Hendra and Nipah viruses. These henipaviruses were found in the kidneys of bats inhabiting an orchard near villages, raising concerns about potential fruit contamination via bat urine and transmission risks to livestock or humans. Additionally, we identified a novel protozoan parasite, tentatively named *Klossiella yunnanensis*, along with two highly abundant bacterial species, one of which is a newly discovered species—*Flavobacterium yunnanensis*. These findings broaden our understanding of the bat kidney infectome, underscore critical zoonotic threats, and highlight the need for comprehensive, full-spectrum microbial analyses of previously understudied organs to better assess spillover risks from bat populations.
