## Supplementary Table 1 for "Infectome analysis of bat kidneys from Yunnan province, China, reveals close relatives of Hendra-Nipah viruses and prevalent bacterial and eukaryotic pathogens"

### Sheet: library information
Supplementary Table 1. Information on sample group and RNA libraries in this study.
NO.	Library	clean no-rRNA reads	Location	Date	Host species	Host genus	Host family	Host order	Organ	Individual number
1	YNBS01	45151290	Yunnan: RL (WD)	2017	Rousettus leschenaultii	Rousettus	Pteropodidae	Chiroptera	kidney	8
2	YNBS02	46340707	Yunnan: RL (WD)	2017	Rousettus leschenaultii	Rousettus	Pteropodidae	Chiroptera	kidney	8
3	YNBS03	51634926	Yunnan: RL (WD)	2017	Rousettus leschenaultii	Rousettus	Pteropodidae	Chiroptera	kidney	8
4	YNBS04	50176015	Yunnan: RL (WD)	2017	Rousettus leschenaultii	Rousettus	Pteropodidae	Chiroptera	kidney	8
5	YNBS05	61110487	Yunnan: RL (WD)	2017	Cynopterus sphinx	Cynopterus	Pteropodidae	Chiroptera	kidney	5
6	YNBS06	61730050	Yunnan: ML	2017	Hipposideros armiger	Hipposideros	Hipposideridae	Chiroptera	kidney	8
7	YNBS07	57199890	Yunnan: ML	2017	Hipposideros armiger	Hipposideros	Hipposideridae	Chiroptera	kidney	8
8	YNBS08	12916889	Yunnan: ML	2017	Rhinolophus pearsonii	Rhinolophus	Rhinolophidae	Chiroptera	kidney	8
9	YNBS09	38001815	Yunnan: ML	2017	Rhinolophus thomasi	Rhinolophus	Rhinolophidae	Chiroptera	kidney	8
10	YNBS10	53365578	Yunnan: JP	2018	Rousettus leschenaultii	Rousettus	Pteropodidae	Chiroptera	kidney	8
11	YNBS11	53564137	Yunnan: JP	2018	Rousettus leschenaultii	Rousettus	Pteropodidae	Chiroptera	kidney	8
12	YNBS12	62287701	Yunnan: JP	2018	Eonycteris spelaea	Eonycteris	Pteropodidae	Chiroptera	kidney	4
13	YNBS13	56625957	Yunnan: LS	2017-2018	Hipposideros armiger	Hipposideros	Hipposideridae	Chiroptera	kidney	8
14	YNBS14	61991881	Yunnan: LS	2017-2018	Rhinolophus pearsonii	Rhinolophus	Rhinolophidae	Chiroptera	kidney	8
15	YNBS15	79805526	Yunnan: LS	2017-2019	Rhinolophus thomasi	Rhinolophus	Rhinolophidae	Chiroptera	kidney	7
16	YNBS16	62725531	Yunnan: SB	2021	Hipposideros pomona	Hipposideros	Hipposideridae	Chiroptera	kidney	8
17	YNBS17	74277131	Yunnan: SB	2021	Hipposideros pomona	Hipposideros	Hipposideridae	Chiroptera	kidney	8
18	YNBS18	60798166	Yunnan: SB	2018	Rhinolophus pusillus	Rhinolophus	Rhinolophidae	Chiroptera	kidney	8
19	YNBS19	73003101	Yunnan: SB	2018	Rhinolophus marshalli	Rhinolophus	Rhinolophidae	Chiroptera	kidney	4
20	YNBS20	63947317	Yunnan: SB	2018	Rhinolophus stheno	Rhinolophus	Rhinolophidae	Chiroptera	kidney	2
21	WDBX1733	41738939	Yunnan: RL (WD)	2017	Rousettus leschenaultii	Rousettus	Pteropodidae	Chiroptera	heart	1
22	WDBF1733	28973637	Yunnan: RL (WD)	2017	Rousettus leschenaultii	Rousettus	Pteropodidae	Chiroptera	lung	1
23	WDBG1733	43378103	Yunnan: RL (WD)	2017	Rousettus leschenaultii	Rousettus	Pteropodidae	Chiroptera	liver	1
24	WDBC1733	24463074	Yunnan: RL (WD)	2017	Rousettus leschenaultii	Rousettus	Pteropodidae	Chiroptera	gut	1
25	WDBS1733	40855938	Yunnan: RL (WD)	2017	Rousettus leschenaultii	Rousettus	Pteropodidae	Chiroptera	kidney	1
26	WDBN1745	68669944	Yunnan: RL (WD)	2017	Rousettus leschenaultii	Rousettus	Pteropodidae	Chiroptera	brain	1
27	WDBX1745	45463062	Yunnan: RL (WD)	2017	Rousettus leschenaultii	Rousettus	Pteropodidae	Chiroptera	heart	1
28	WDBF1745	28536916	Yunnan: RL (WD)	2017	Rousettus leschenaultii	Rousettus	Pteropodidae	Chiroptera	lung	1
29	WDBG1745	33402854	Yunnan: RL (WD)	2017	Rousettus leschenaultii	Rousettus	Pteropodidae	Chiroptera	liver	1
30	WDBC1745	41667414	Yunnan: RL (WD)	2017	Rousettus leschenaultii	Rousettus	Pteropodidae	Chiroptera	gut	1
31	WDBS1745	30851370	Yunnan: RL (WD)	2017	Rousettus leschenaultii	Rousettus	Pteropodidae	Chiroptera	kidney	1
