## Supplementary Table 2 for "Infectome analysis of bat kidneys from Yunnan province, China, reveals close relatives of Hendra-Nipah viruses and prevalent bacterial and eukaryotic pathogens"

### Sheet: virus detail
Supplementary Table 2. Viruses in bat kidneys identified in this study.
NO.	Genome type	Order	Family	Genus	Virus species	Strain	Library	Host species	Blastx hits on known viruses	Gene/Segment	Identity (aa)	Note	Species demarcation criteria in ICTV	Species demarcation criteria used
1	ssDNA	Piccovirales	Parvoviridae	Dependoparvovirus	Yunnan bat dependoparvovirus 1	YNBS16	YNBS16	Hipposideros pomona	Rhinolophus pusillus adeno-associated virus 1	Rep	64.5	novel	None	<90% amino acid identity of DNA pol gene
2	dsDNA-RT	Blubervirales	Hepadnaviridae	Orthohepadnavirus	Bat hepatitis virus	YNBS16	YNBS16	Hipposideros pomona	Bat hepatitis virus	polymerase	94.1	known	> 20% nucleotide sequence divergence of complete genomes	ICTV
3	ssRNA	Picornavirales	Picornaviridae	Hepatovirus	Hepatovirus H2	YNBS06	YNBS06	Hipposideros armiger	Hepatovirus H2	polyprotein	75.7	known	>30% divergent in 2C+3CD amino acid sequence	ICTV
4	ssRNA	Mononegavirales	Paramyxoviridae	Henipavirus	Yunnan bat henipavirus 1	WDBS1745	YNBS03	Rousettus leschenaultii	Hendra virus	RdRp	57.09	novel	The distance in the phylogenic tree based on the comparison of complete large (L) protein amino acid sequences.	<90% amino acid identity of RdRp gene
5	ssRNA	Mononegavirales	Paramyxoviridae	Henipavirus	Yunnan bat henipavirus 2	WDBS1733	YNBS02	Rousettus leschenaultii	Nipah henipavirus	RdRp	52.6	novel	The distance in the phylogenic tree based on the comparison of complete large (L) protein amino acid sequences.	<90% amino acid identity of RdRp gene
6	ssRNA	Mononegavirales	Paramyxoviridae	Jeilongvirus	Yunnan bat jeilongvirus 1	YNBS08	YNBS08	Rhinolophus pearsonii	Wufeng Myotis altarium paramyxovirus 1	RdRp	88.4	novel	The distance in the phylogenic tree based on the comparison of complete large (L) protein amino acid sequences.	<90% amino acid identity of RdRp gene
7	ssRNA	Mononegavirales	Paramyxoviridae	Jeilongvirus	Yunnan bat jeilongvirus 2	YNBS09	YNBS09	Rhinolophus thomasi	Wufeng Myotis altarium paramyxovirus 1	RdRp	66.7	novel	The distance in the phylogenic tree based on the comparison of complete large (L) protein amino acid sequences.	<90% amino acid identity of RdRp gene
8	ssRNA	Mononegavirales	Paramyxoviridae	Jeilongvirus	Yunnan bat jeilongvirus 3	YNBS16	YNBS16	Hipposideros pomona	Wufeng Myotis altarium paramyxovirus 1	RdRp	69	novel	The distance in the phylogenic tree based on the comparison of complete large (L) protein amino acid sequences.	<90% amino acid identity of RdRp gene
9	ssRNA	Mononegavirales	Paramyxoviridae	Jeilongvirus	Yunnan bat jeilongvirus 4	YNBS17	YNBS17	Hipposideros pomona	Wufeng Myotis altarium paramyxovirus 1	RdRp	68.8	novel	The distance in the phylogenic tree based on the comparison of complete large (L) protein amino acid sequences.	<90% amino acid identity of RdRp gene
10	ssRNA	Jingchuvirales	Chuviridae	NA	Yunnan chuvirus 1	YNBS15	YNBS15	Rhinolophus thomasi	Beetle chuvirus 2	L	52.56	novel	<90% amino acid identity of complete L protein sequences	ICTV
11	ssRNA	Nodamuvirales	Nodaviridae	NA	Yunnan noda-like virus 1	YNBS15	YNBS15	Rhinolophus thomasi	Hubei noda-like virus 14	RdRp	39.8	novel	Within the alphanodaviruses, CP amino acid sequences are 44–87% identical to one another. Different species encode capsid proteins that differ at > 20% of nucleotide or >13% of amino acid positions.	ICTV
12	dsRNA	Durnavirales	Partitiviridae	NA	Yunnan partiti-like virus 1	YNBS15	YNBS15	Rhinolophus thomasi	Osugoroshi virus 1	RdRp	66.2	novel	< 24% RdRP amino acid sequence identity in pairwise comparisons of viruses from different genera	ICTV
13	dsRNA	Durnavirales	Partitiviridae	NA	Yunnan partiti-like virus 2	YNBS15	YNBS15	Rhinolophus thomasi	Hubei partiti-like virus 48	RdRp	56.9	novel	< 24% RdRP amino acid sequence identity in pairwise comparisons of viruses from different genera	ICTV
14	ssRNA	Bunyavirales	Phenuiviridae	NA	Yunnan phenuivirus 1	YNBS15	YNBS15	Rhinolophus thomasi	Hangzhou phenuivirus 2	RdRp	34.8	novel	< 95% amino acid identity of RdRp gene	ICTV
15	ssRNA	Sobelivirales	Solemoviridae	NA	Yunnan solemo-like virus 1	YNBS15	YNBS15	Rhinolophus thomasi	Ips sobemo-like virus 1	RdRp	39.17	novel	The threshold for species demarcation based on complete genome sequences is <75% nucleotide identity between viruses belonging to different species	ICTV
16	ssRNA	Sobelivirales	Solemoviridae	NA	Yunnan solemo-like virus 2	YNBS15	YNBS15	Rhinolophus thomasi	Norway luteo-like virus 1	RdRp	46.8	novel	The threshold for species demarcation based on complete genome sequences is <75% nucleotide identity between viruses belonging to different species	ICTV
17	ssRNA	Tolivirales	Tombusviridae	NA	Yunnan tombus-like virus 1	YNBS15	YNBS15	Rhinolophus thomasi	Beihai tombus-like virus 5	RdRp	29.23	novel	Less than 85% sequence identity in the CP	ICTV
18	ssRNA	Wolframvirales	Narnaviridae	NA	Yunnan narna-like virus 1	YNBS07	YNBS07	Hipposideros armiger	Wangarabell virus	RdRp	35.9	novel	Less than 50% sequence identity at the protein level generally reflects a species difference	ICTV
19	ssRNA	Wolframvirales	Narnaviridae	NA	Yunnan narna-like virus 2	YNBS16	YNBS16	Hipposideros pomona	Wangarabell virus	RdRp	37.2	novel	Less than 50% sequence identity at the protein level generally reflects a species difference	ICTV
20	dsRNA	Ghabrivirales	Totiviridae	Totivirus	Yunnan totivirus 1	YNBS16	YNBS16	Hipposideros pomona	Sanya totivirus 2	RdRp	34.2	novel	Less than 50% sequence identity at the protein level generally reflects a species difference	ICTV
21	dsRNA	Ghabrivirales	Totiviridae	Totivirus	Yunnan totivirus 2	YNBS07	YNBS07	Hipposideros armiger	Sanya totivirus 2	RdRp	32.9	novel	Less than 50% sequence identity at the protein level generally reflects a species difference	ICTV
22	dsRNA	Ghabrivirales	Totiviridae	Totivirus	Yunnan totivirus 3	YNBS18	YNBS18	Rhinolophus pusillus	Sanya totivirus 2	RdRp	27.6	novel	Less than 50% sequence identity at the protein level generally reflects a species difference	ICTV
